# Alpha-synuclein overexpression reduces neural activity within a basal ganglia vocal nucleus in a zebra finch model

**DOI:** 10.1101/2025.09.11.675693

**Authors:** Brian R. Dominguez, Gabriel Holguin, Madeleine S. Daly, Reed T. Bjork, Stephen L. Cowen, Julie E. Miller

## Abstract

Changes in vocal pitch, loudness, and timing are prevalent in Parkinson’s Disease (PD) and a target for early intervention and treatment. The neural mechanisms underlying these impairments are not understood, motivating work in animal models. The adult male zebra finch songbird is uniquely poised for these studies given vocally-dedicated brain nuclei and a quantifiable output (birdsong). Our prior publication revealed that injection of an adeno-associated virus (AAV5) expressing the human (h) alpha-synuclein (h*SNCA*, a-syn) gene into basal ganglia vocal nucleus Area X results in elevated insoluble a-syn protein and parkinsonian-like changes including softer, shorter, and reduced vocalizations compared to controls. Here, we test the hypothesis that AAV-h*SNCA* overexpression reduces the firing rate of specific neuronal sub-types in Area X using *in vivo* recordings in anesthetized finches. Five classes of neurons were differentiated in AAV-treated finches based on waveform width (narrow vs. wide) and firing rates (low vs. fast). Wide-waveform/low-rate activity is a consistent feature of striatal medium spiny neurons (MSNs), a dominant cell type in Area X and in mammalian basal ganglia. Reduced firing rates and enhanced post-peak rebound were detected in the AAV-h*SNCA* group for putative MSN neurons compared to AAV controls. No differences in firing rate nor waveform shape were detected for the narrow waveform neurons. Our findings provide the first characterization of early a-syn-driven neural activity changes in vocal control neurocircuitry.
