## Supplemental Table 1 for "Alpha-synuclein overexpression reduces neural activity within a basal ganglia vocal nucleus in a zebra finch model"

### Sheet: avg all syllables
Supplemental Table 1. Song data.
Song data was compared pre and post injection of an adeno-associated virus containing either GFP Control or human alpha-synuclein (ASYN) into Area X.
All scores are post/pre ratios of the average across all syllables within that bird averaging across 50 copies (two mornings pre-injection, two mornings at two months post-injection)
for the groups below for three acoustic features (duration, amplitude, and entropy) for mean and coefficient of variation (CV) scores.
		Column
		A	Bird Identifier (leg band)
		B	Group (GFP control or ASYN)
		C	Mean Duration
		D	Mean Amplitude
		E	Mean Entropy
		F	CV Duration
		G	CV Amplitude
		H	CV Entropy
BIRD ID	Group	Mean Duration	Mean Amplitude	Mean Entropy	CV Duration	CV Amplitude	CV Entropy
Red 123	GFP	1.01243	1.02215	0.999896	0.825487	1.13678	0.837513
LtBlue 111	GFP	0.990751	0.984056	1.09611	1.14246	1.14321	1.3459
Lime 132	GFP	1.03402	0.986862	0.991238	0.968486	1.06743	1.02585
Lime 118	GFP	0.962769	1.01475	1.02613	1.16867	0.933927	0.783621
LtBlue 134	GFP	0.987162	0.955476	0.980695	0.636167	0.535357	0.675151
Red 161	GFP	0.879848	1.1123	0.982759	1.00628	0.867147	0.599149
White 207	ASYN	0.999245	1.01503	0.983533	1.33867	1.66309	1.33854
White 150	ASYN	0.988131	1.03413	1.04545	1.66588	0.787082	0.515958
White 183	ASYN	0.964589	0.958208	1.01913	0.933539	1.11998	1.01349
White 219	ASYN	0.919454	0.654489	1.04107	0.722589	1.18723	0.626279
Yellow 199	ASYN	0.978483	1.02529	0.956579	1.29132	1.06252	0.931854
Lime.Green 151	ASYN	0.923536	1.04753	1.04972	0.94742	0.976424	0.880238

### Sheet: GFP - syllable type
Supplemental Table 1. Song data.
Song data was compared pre and post injection of an adeno-associated virus containing GFP Control.
All scores are post/pre ratios of the average differentiated by syllable type (Harmonic, Mixed, Noisy) and unique letter identifier (A-E) within that bird
averaging across 50 copies (two mornings pre-injection, two mornings at two months post-injection). See Supplemental Fig 1A for visual examples.
Three acoustic features are presented (duration, amplitude, and entropy) for mean and coefficient of variation (CV) scores.
		Column
		A	Bird Identifier (leg band) and syllable (A-E)
		B	Group (GFP control)
		C	Mean Duration
		D	Mean Amplitude
		E	Mean Entropy
		F	CV Duration
		G	CV Amplitude
		H	CV Entropy
		J-R	Notes on birds and scores averaged for birds with multiple syllables for that same type
HARMONIC
BIRD ID	Group	Mean Duration	Mean Amplitude	Mean Entropy	CV Duration	CV Amplitude	CV Entropy		Notes: LtBlue 111, LtBlue 134 has no harmonic
Red 123 A	GFP	1.00843	1.05031	1.05355	0.631261	0.89878	0.406012
Lime 132 D	GFP	1.05516	1.00698	1.08238	0.492468	1.12533	0.937934
Lime 118 A	GFP	0.929771	1.04192	1.10849	0.831957	0.691526	0.7511
Red 161 B	GFP	0.862967	1.15191	0.90703	0.84199	0.820174	0.563586			0.862967	1.15191	0.90703	0.84199	0.820174	0.563586
Red 161 C	GFP	0.915643	1.04798	1.00705	1.51254	1.32173	1.14871			0.915643	1.04798	1.00705	1.51254	1.32173	1.14871
									Red 161 AVG	0.889305	1.09994	0.95704	1.17727	1.07095	0.856146
MEAN		0.954394	1.05982	1.0317	0.862043	0.971507	0.761468
SD		0.0767143	0.0543689	0.0792029	0.391887	0.251443	0.29441
SEM		0.0343077	0.0243145	0.0354206	0.175257	0.112449	0.131664
MIXED	Group	Mean Duration	Mean Amplitude	Mean Entropy	CV Duration	CV Amplitude	CV Entropy		Notes: Lime118 has no mixed syllable
Red 123 E	GFP	1.01243	1.02215	0.999896	0.820949	1.08347	1.06316
LtBlue 111 D	GFP	0.971687	1.00361	1.0689	1.17791	0.987471	1.00493					0.985622	0.983731	0.966797	1.18443	0.992296	0.934291
Lime 132 B	GFP	0.985622	0.983731	0.966797	1.18443	0.992296	0.934291					1.05663	0.991871	1.02943	1.5355	1.18928	1.3733
Lime 132 E	GFP	1.05663	0.991871	1.02943	1.5355	1.18928	1.3733				Lime 132 AVG	1.02112	0.987801	0.998112	1.35996	1.09079	1.1538
LtBlue 134 C	GFP	0.959099	0.960959	0.987136	0.578319	0.610443	0.807224
Red 161 D	GFP	0.900932	1.04363	0.86837	1.00628	0.867147	0.599149		Red 161 syll D has large fluctuations in entropy btw pre d1 and pre d2 (real)
MEAN		0.981065	1.00099	0.986754	1.05057	0.955019	0.963676
SD		0.0523554	0.0291769	0.0680506	0.330756	0.200138	0.259851
SEM		0.021374	0.0119114	0.0277815	0.135031	0.0817059	0.106084
NOISY	Group	Mean Duration	Mean Amplitude	Mean Entropy	CV Duration	CV Amplitude	CV Entropy			0.969154	1.00683	1.002	0.74641	1.13693	0.870971
Red 123 B	GFP	0.969154	1.00683	1.002	0.74641	1.13693	0.870971			0.939347	1.02435	0.978079	0.993088	1.28056	1.03166
Red 123 C	GFP	0.939347	1.02435	0.978079	0.993088	1.28056	1.03166			0.991972	1.05618	0.984041	0.935724	1.28416	0.81576
Red 123 D	GFP	0.991972	1.05618	0.984041	0.935724	1.28416	0.81576		123 AVG	0.966824	1.02912	0.988039	0.891741	1.23388	0.906131
LtBlue 111 A	GFP	1.01124	0.976246	1.20998	1.50676	1.25062	1.02992
LtBlue 111 B	GFP	0.99826	0.968479	1.07954	1.04935	1.45313	2.05121			1.01124	0.976246	1.20998	1.50676	1.25062	1.02992
LtBlue 111 C	GFP	0.996219	0.971536	1.09082	1.02631	1.10208	1.52501			0.99826	0.968479	1.07954	1.04935	1.45313	2.05121
LtBlue 111 E	GFP	0.976347	1.0004	1.03131	0.95197	0.922756	1.11842			0.996219	0.971536	1.09082	1.02631	1.10208	1.52501
Lime 132 A	GFP	1.05596	0.964335	0.935051	0.886788	0.869475	0.943834			0.976347	1.0004	1.03131	0.95197	0.922756	1.11842
Lime 132 C	GFP	1.01675	0.987387	0.942535	0.743246	1.16078	0.939872		111 AVG	0.995517	0.979166	1.10291	1.1336	1.18215	1.43114
Lime 118 B	GFP	0.98097	1.036	1.01452	1.0796	0.915658	0.616859
Lime 118 C	GFP	0.995992	1.00055	0.986218	1.19319	0.852072	0.95003			1.05596	0.964335	0.935051	0.886788	0.869475	0.943834
Lime 118 D	GFP	0.944343	0.98052	0.9953	1.56991	1.27645	0.816495			1.01675	0.987387	0.942535	0.743246	1.16078	0.939872
LtBlue 134 A	GFP	1.00147	0.932289	0.990381	0.44714	0.489504	0.488197		132 AVG	1.03636	0.975861	0.938793	0.815017	1.01513	0.941853
LtBlue 134 B	GFP	1.00092	0.973182	0.964568	0.883041	0.506123	0.730031
Red 161 A	GFP	0.839848	1.20569	1.14859	0.810663	0.624768	0.352403			0.98097	1.036	1.01452	1.0796	0.915658	0.616859
										0.995992	1.00055	0.986218	1.19319	0.852072	0.95003
MEAN		0.981253	1.0056	1.02353	0.988213	1.00834	0.952044			0.944343	0.98052	0.9953	1.56991	1.27645	0.816495
SD		0.0483041	0.063479	0.0772061	0.284231	0.299442	0.410282		118 AVG	0.973769	1.00569	0.99868	1.2809	1.01473	0.794461
SEM		0.0124721	0.0163902	0.0199345	0.0733882	0.0773156	0.105934
										1.00147	0.932289	0.990381	0.44714	0.489504	0.488197
										1.00092	0.973182	0.964568	0.883041	0.506123	0.730031
									134 AVG	1.00119	0.952735	0.977474	0.66509	0.497813	0.609114

### Sheet: ASYN - syllable type
Supplemental Table 1. Song data.
Song data was compared pre and post injection of an adeno-associated virus containing human alpha-synuclein (ASYN) into Area X.
All scores are post/pre ratios of the average differentiated by syllable type (Harmonic, Mixed, Noisy) and unique letter identifier (A-E) within that bird
averaging across 50 copies (two mornings pre-injection, two mornings at two months post-injection). See Supplemental Fig 1A for visual examples.
Three acoustic features are presented (duration, amplitude, and entropy) for mean and coefficient of variation (CV) scores.
		Column
		A	Bird Identifier (leg band) and syllable (A-F)
		B	Group (ASYN)
		C	Mean Duration
		D	Mean Amplitude
		E	Mean Entropy
		F	CV Duration
		G	CV Amplitude
		H	CV Entropy
		I-O	Scores averaged for birds with multiple syllables for that same type
HARMONIC
BIRD ID	Group	Mean Duration	Mean Amplitude	Mean Entropy	CV Duration	CV Amplitude	CV Entropy													NOTES:
White 207 C	ASYN	0.966108	1.03243	1.0586	1.27402	1.24439	0.84644
White 150 C	ASYN	0.996064	1.06705	1.04674	1.25136	0.643494	0.575916													White 150 syll C is a weird harmonic
White 183 E	ASYN	0.996559	0.92111	0.916967	0.770154	0.911024	0.819612
White 219 A	ASYN	0.90639	0.539978	0.575426	1.12177	0.91993	0.574245		0.90639	0.539978	0.575426	1.12177	0.91993	0.574245
White 219 E	ASYN	0.91961	0.745929	1.21154	0.750302	1.10087	0.679814		0.91961	0.745929	1.21154	0.750302	1.10087	0.679814
Yellow 199 C	ASYN	1.0443	1.04753	1.0073	1.62301	0.912666	1.59694	219 AVG	0.913	0.642954	0.893483	0.936033	1.0104	0.627029
Lime.Green 151 C	ASYN	0.914119	1.09308	1.06708	1.03953	1.02321	0.867641													LtGreen 151 Syll C is a weird harmonic, note syllables A-E taken for this bird but it has F-H
MEAN		0.963307	0.921016	0.983378	1.11859	0.965084	0.851515
SD		0.0521448	0.206235	0.20006	0.305378	0.187509	0.351015
SEM		0.0197089	0.0779493	0.0756156	0.115422	0.0708716	0.132671
MIXED
BIRD ID	Group	Mean Duration	Mean Amplitude	Mean Entropy	CV Duration	CV Amplitude	CV Entropy													White 183 F mixed is not included here due to restriction to 5 syllables per bird
White 207 D	ASYN	1.07218	1.04847	1.03032	1.06033	1.68698	1.39226
White 150 D	ASYN	0.989354	1.03992	1.07586	2.86886	0.656718	0.24883
White 183 F	ASYN	0.961795	1.01377	1.11749	0.92328	1.21045	1.33283
White 219 D	ASYN	0.958287	0.692352	1.10737	0.322507	1.36405	0.670131
Yellow 199 E	ASYN	0.966048	1.0143	0.930304	1.16816	0.98112	0.864726
Lime.Green 151 D	ASYN	0.964321	1.04565	1.06856	1.10786	0.840092	0.949425
MEAN		0.985331	0.975743	1.05499	1.24183	1.12323	0.9097
SD		0.0439504	0.139669	0.068447	0.854419	0.374541	0.426532
SEM		0.0179427	0.0570198	0.0279434	0.348815	0.152906	0.174131
NOISY									0.985006	1.02251	0.940292	1.48318	1.45588	1.54847
BIRD ID	Group	Mean Duration	Mean Amplitude	Mean Entropy	CV Duration	CV Amplitude	CV Entropy		0.98514	1.02265	0.985632	1.58478	2.1368	1.187						White 219 syll B was dropped post-surgery so is not included here
White 207 A	ASYN	0.985006	1.02251	0.940292	1.48318	1.45588	1.54847		0.987787	0.949083	0.902814	1.29103	1.79139	1.71853
White 207 B	ASYN	0.98514	1.02265	0.985632	1.58478	2.1368	1.187	207 AVG	0.985978	0.99808	0.942912	1.453	1.79469	1.48467
White 207 E	ASYN	0.987787	0.949083	0.902814	1.29103	1.79139	1.71853
White 150 A	ASYN	0.989642	1.01295	1.03616	1.21395	0.909999	0.597596		0.989642	1.01295	1.03616	1.21395	0.909999	0.597596
White 150 B	ASYN	0.977463	1.01662	1.02302	1.32937	0.938117	0.641488		0.977463	1.01662	1.02302	1.32937	0.938117	0.641488
White 183 A	ASYN	0.952298	0.988694	1.00359	0.73652	0.707464	0.882321	150 AVG	0.983552	1.01478	1.02959	1.27166	0.924058	0.619542
White 183 B	ASYN	1.01184	0.920274	1.04271	1.44244	1.0369	0.687509
White 183 C	ASYN	0.950623	0.955157	1.04746	0.629102	1.50142	1.25895		0.952298	0.988694	1.00359	0.73652	0.707464	0.882321
White 183 D	ASYN	0.91442	0.95024	0.986572	1.09974	1.35265	1.09974		1.01184	0.920274	1.04271	1.44244	1.0369	0.687509
White 219 C	ASYN	0.893529	0.639698	1.26994	0.695781	1.36406	0.580925		0.950623	0.955157	1.04746	0.629102	1.50142	1.25895
Yellow 199 A	ASYN	0.936595	1.03254	1.01677	1.1861	1.37228	0.919602		0.91442	0.95024	0.986572	1.09974	1.35265	1.09974
Yelllow 199 B	ASYN	0.980484	1.0163	0.86198	1.37888	1.11706	0.373679	183 AVG	0.957295	0.953591	1.02009	0.97695	1.14961	0.982131
Yellow 199 D	ASYN	0.96499	1.01576	0.966549	1.10043	0.929502	0.904327
Lime.Green 151 A	ASYN	0.909018	1.00562	1.02848	0.971957	1.0244	1.06919		0.936595	1.03254	1.01677	1.1861	1.37228	0.919602
Lime.Green 151 B	ASYN	0.950011	1.0168	0.986619	0.845439	1.28805	0.85605		0.980484	1.0163	0.86198	1.37888	1.11706	0.373679
Lime.Green 151 E	ASYN	0.88021	1.07652	1.09784	0.772319	0.706365	0.658886		0.96499	1.01576	0.966549	1.10043	0.929502	0.904327
								199 AVG	0.96069	1.02153	0.948432	1.2218	1.13961	0.732536
MEAN		0.954316	0.977587	1.01228	1.11006	1.22702	0.936517
SD		0.03837	0.0981661	0.0897374	0.304476	0.386097	0.364412		0.909018	1.00562	1.02848	0.971957	1.0244	1.06919
SEM		0.00959251	0.0245415	0.0224344	0.0761191	0.0965243	0.0911031		0.950011	1.0168	0.986619	0.845439	1.28805	0.85605
									0.88021	1.07652	1.09784	0.772319	0.706365	0.658886
								151 AVG	0.91308	1.03298	1.03765	0.863238	1.00627	0.861375

### Sheet: ASYN syllable type AVG
Supplemental Table 1. Song data.
Song data was compared pre and post injection of an adeno-associated virus containing human alpha-synuclein (ASYN) into Area X.
All scores are post/pre ratios of the average differentiated by syllable type (Harmonic, Mixed, Noisy) and unique letter identifier (A-F) within that bird from the prior 'ASYN - syllable type' tab.
Three acoustic features are presented (duration, amplitude, and entropy) for mean and coefficient of variation (CV) scores.
		Column
		A	Bird Identifier (leg band)
		B	Syllable identified by Letter (A-F)
		C	Mean Duration
		D	Mean Amplitude
		E	Mean Entropy
		F	CV Duration
		G	CV Amplitude
		H	CV Entropy
HARMONIC
BIRD ID	Syllable	Mean Duration	Mean Amplitude	Mean Entropy	CV Duration	CV Amplitude	CV Entropy
White 207	C	0.966108	1.03243	1.0586	1.27402	1.24439	0.84644
White 150	C	0.996064	1.06705	1.04674	1.25136	0.643494	0.575916
White 183	E	0.996559	0.92111	0.916967	0.770154	0.911024	0.819612
White 219	A, E	0.913	0.642954	0.893483	0.936033	1.0104	0.627029
Yellow 199	C	1.0443	1.04753	1.0073	1.62301	0.912666	1.59694
Lime 151	C	0.914119	1.09308	1.06708	1.03953	1.02321	0.867641
MIXED
BIRD ID	Syllable	Mean Duration	Mean Amplitude	Mean Entropy	CV Duration	CV Amplitude	CV Entropy
White 207	D	1.07218	1.04847	1.03032	1.06033	1.68698	1.39226
White 150	D	0.989354	1.03992	1.07586	2.86886	0.656718	0.24883
White 183	F	0.961795	1.01377	1.11749	0.92328	1.21045	1.33283
White 219	D	0.958287	0.692352	1.10737	0.322507	1.36405	0.670131
Yellow 199	E	0.966048	1.0143	0.930304	1.16816	0.98112	0.864726
Lime 151	D	0.964321	1.04565	1.06856	1.10786	0.840092	0.949425
NOISY
BIRD ID	Syllable	Mean Duration	Mean Amplitude	Mean Entropy	CV Duration	CV Amplitude	CV Entropy
White 207	A, B, E	0.985978	0.99808	0.942912	1.453	1.79469	1.48467
White 150	A, B	0.983552	1.01478	1.02959	1.27166	0.924058	0.619542
White 183	A, B, C, D	0.957295	0.953591	1.02009	0.97695	1.14961	0.982131
White 219	C	0.893529	0.639698	1.26994	0.695781	1.36406	0.580925
Yellow 199	A, B, D	0.96069	1.02153	0.948432	1.2218	1.13961	0.732536
Lime 151	A, B, E	0.91308	1.03298	1.03765	0.863238	1.00627	0.861375
All Syllables
BIRD ID		Mean Duration	Mean Amplitude	Mean Entropy	CV Duration	CV Amplitude	CV Entropy
White 207		0.999245	1.01503	0.983533	1.33867	1.66309	1.33854
White 150		0.988131	1.03413	1.04545	1.66588	0.787082	0.515958
White 183		0.964589	0.958208	1.01913	0.933539	1.11998	1.01349
White 219		0.919454	0.654489	1.04107	0.722589	1.18723	0.626279
Yellow 199		0.978483	1.02529	0.956579	1.29132	1.06252	0.931854
Lime 151		0.923536	1.04753	1.04972	0.94742	0.976424	0.880238

### Sheet: GFP syllable type AVG
Supplemental Table 1. Song data.
Song data was compared pre and post injection of an adeno-associated virus containing GFP control into Area X.
All scores are post/pre ratios of the average differentiated by syllable type (Harmonic, Mixed, Noisy) and unique letter identifier (A-E) within that bird from the prior 'GFP - syllable type' tab.
Three acoustic features are presented (duration, amplitude, and entropy) for mean and coefficient of variation (CV) scores.
		Column
		A	Bird Identifier (leg band)
		B	Syllable identified by Letter (A-E)
		C	Mean Duration
		D	Mean Amplitude
		E	Mean Entropy
		F	CV Duration
		G	CV Amplitude
		H	CV Entropy
HARMONIC
BIRD ID	Syllable	Mean Duration	Mean Amplitude	Mean Entropy	CV Duration	CV Amplitude	CV Entropy
Red 123	A	1.00843	1.05031	1.05355	0.631261	0.89878	0.406012
Lime 132	D	1.05516	1.00698	1.08238	0.492468	1.12533	0.937934
Lime 118	A	0.929771	1.04192	1.10849	0.831957	0.691526	0.7511
Red 161	B, C	0.889305	1.09994	0.95704	1.17727	1.07095	0.856146
MIXED
BIRD ID	Syllable	Mean Duration	Mean Amplitude	Mean Entropy	CV Duration	CV Amplitude	CV Entropy
Red 123	E	1.01243	1.02215	0.999896	0.820949	1.08347	1.06316
LtBlue 111	D	0.971687	1.00361	1.0689	1.17791	0.987471	1.00493
Lime 132	B, E	1.02112	0.987801	0.998112	1.35996	1.09079	1.1538
LtBlue 134	C	0.959099	0.960959	0.987136	0.578319	0.610443	0.807224
Red 161	D	0.900932	1.04363	0.86837	1.00628	0.867147	0.599149
NOISY
BIRD ID	Syllable	Mean Duration	Mean Amplitude	Mean Entropy	CV Duration	CV Amplitude	CV Entropy
Red 123	B, C, D	0.966824	1.02912	0.988039	0.891741	1.23388	0.906131
LtBlue 111	A, B, C, E	0.995517	0.979166	1.10291	1.1336	1.18215	1.43114
Lime 132	A, C	1.03636	0.975861	0.938793	0.815017	1.01513	0.941853
Lime 118	B, C, D	0.973769	1.00569	0.99868	1.2809	1.01473	0.794461
LtBlue 134	A, B	1.00119	0.952735	0.977474	0.66509	0.497813	0.609114
Red 161	A	0.839848	1.20569	1.14859	0.810663	0.624768	0.352403
All Syllables
BIRD ID	Syllable	Mean Duration	Mean Amplitude	Mean Entropy	CV Duration	CV Amplitude	CV Entropy
Red 123		1.01243	1.02215	0.999896	0.825487	1.13678	0.837513
LtBlue 111		0.990751	0.984056	1.09611	1.14246	1.14321	1.3459
Lime 132		1.03402	0.986862	0.991238	0.968486	1.06743	1.02585
Lime 118		0.962769	1.01475	1.02613	1.16867	0.933927	0.783621
LtBlue 134		0.987162	0.955476	0.980695	0.636167	0.535357	0.675151
Red 161		0.879848	1.1123	0.982759	1.00628	0.867147	0.599149

### Sheet: Mann Whitney Results
Supplemental Table 1. Song data.
Song data was compared pre and post injection of an adeno-associated virus containing either GFP Control or human alpha-synuclein (ASYN) into Area X.
Statistics below were run in Graph Pad Prism using the Mann-Whitney U test to compare between the GFP Control and ASYN groups. Refer to Supplemental Figure 1 for plots.
		Column
		A	All Syllable Types Combined or By One Type (Harmonic, Mixed, Noisy)
		B	Acoustic Feature (Mean or CV)
		C	False Discovery Rate (FDR) detected
		D	p-value (p> 0.05 is not significant)
		E	Mean rank of GFP control finches
		F	Mean rank of ASYN finches
		G	Mean rank difference
		H	Mann-Whitney U value
		I	q-value
Category		Discovery?	P value	Mean rank of GFP	Mean rank of ASYN	Mean rank diff.	Mann-Whitney U	q value
All Syllables
	Mean Duration	No	0.484848	7.333	5.667	1.667	13	0.979394
	Mean Amplitude	No	0.818182	6.167	6.833	-0.6667	16	0.991636
	Mean Entropy	No	0.699134	6	7	-1	15	0.991636
	CV Duration	No	0.484848	5.667	7.333	-1.667	13	0.979394
	CV Amplitude	No	0.484848	5.667	7.333	-1.667	13	0.979394
	CV Entropy	No	>0.999999	6.5	6.5	0	18	>0.999999
Harmonic Syllables
	Mean Duration	No	0.914286	5.75	5.333	0.4167	11	>0.999999
	Mean Amplitude	No	0.609524	6.25	5	1.25	9	>0.999999
	Mean Entropy	No	0.257143	7	4.5	2.5	6	0.779143
	CV Duration	No	0.114286	3.5	6.833	-3.333	4	0.692571
	CV Amplitude	No	>0.999999	5.5	5.5	0	12	>0.999999
	CV Entropy	No	0.914286	5.25	5.667	-0.4167	11	>0.999999
Mixed Syllables
	Mean Duration	No	>0.999999	6	6	0	15	>0.999999
	Mean Amplitude	No	0.428571	5	6.833	-1.833	10	>0.999999
	Mean Entropy	No	0.125541	4.2	7.5	-3.3	6	0.760779
	CV Duration	No	0.930736	5.8	6.167	-0.3667	14	>0.999999
	CV Amplitude	No	0.536797	5.2	6.667	-1.467	11	>0.999999
	CV Entropy	No	>0.999999	6	6	0	15	>0.999999
Noisy Syllables
	Mean Duration	No	0.24026	7.833	5.167	2.667	10	0.795758
	Mean Amplitude	No	0.937229	6.667	6.333	0.3333	17	0.946602
	Mean Entropy	No	0.818182	6.167	6.833	-0.6667	16	0.946602
	CV Duration	No	0.393939	5.5	7.5	-2	12	0.795758
	CV Amplitude	No	0.393939	5.5	7.5	-2	12	0.795758
	CV Entropy	No	0.937229	6.333	6.667	-0.3333	17	0.946602
